# Transcriptome reconstruction and functional analysis of eukaryotic marine plankton communities via high-throughput metagenomics and metatranscriptomics

**DOI:** 10.1101/812974

**Authors:** Alexey Vorobev, Marion Dupouy, Quentin Carradec, Tom O. Delmont, Anita Annamalé, Patrick Wincker, Eric Pelletier

## Abstract

Large scale metagenomic and metatranscriptomic data analyses are often restricted by their genecentric approach, limiting the ability to understand organismal and community biology. *De novo* assembly of large and mosaic eukaryotic genomes from complex meta -omics data remains a challenging task, especially in comparison with more straightforward bacterial and archaeal systems. Here we use a transcriptome reconstruction method based on clustering co-abundant genes across a series of metagenomic samples. We investigated the co-abundance patterns of ~37 million eukaryotic unigenes across 365 metagenomic samples collected during the *Tara* Oceans expeditions to assess the diversity and functional profiles of marine plankton. We identified ~12 thousand co-abundant gene groups (CAGs), encompassing ~7 million unigenes, including 924 metagenomics based transcriptomes (MGTs, CAGs larger than 500 unigenes). We demonstrated the biological validity of the MGT collection by comparing individual MGTs with available references. We identified several key eukaryotic organisms involved in dimethylsulfoniopropionate (DMSP) biosynthesis and catabolism in different oceanic provinces, thus demonstrating the potential of the MGT collection to provide functional insights on eukaryotic plankton. We established the ability of the MGT approach to capture interspecies associations through the analysis of a nitrogen-fixing haptophyte-cyanobacterial symbiotic association. This MGT collection provides a valuable resource for an exhaustive analysis of eukaryotic plankton in the open ocean by giving access to the genomic content and functional potential of many ecologically relevant eukaryotic species.
