## Supplemental Table S2 for "Transcriptome reconstruction and functional analysis of eukaryotic marine plankton communities via high-throughput metagenomics and metatranscriptomics"

### Sheet: Feuil1
Table S2 Sequence coverage of the reference organisms (Bathycoccus prasinos and Oithona nana) by the MGTs.
	MGT	Size, unigenes	Unigenes, taxonomically assigned to the reference	Unigenes, taxonomically assigned to the reference, %
Bathycoccus prasinos	39	37116	1	0.0126342
	41	35610	4329	54.6936
	65	23454	3207	40.518
	188	8036	1	0.0126342
	277	4124	368	4.6494
	347	3083	1	0.0126342
	359	2953	1	0.0126342
	772	700	4	0.050537
	891	521	1	0.0126342
	2047	67	1	0.0126342
	8133	2	1	0.0126342
Oithona nana	3	140612	1	0.00236496
	5	136601	27862	65.8925
	8	123134	146	0.345284
	9	109368	8955	21.1782
	10	107664	144	0.340554
	12	96216	26	0.061489
	19	60584	1	0.00236496
	21	55924	1	0.00236496
	23	53910	2	0.00472992
	27	48515	43	0.101693
	31	45593	1	0.00236496
	35	38940	5	0.0118248
	37	37876	1	0.00236496
	42	35355	2	0.00472992
	45	33662	3	0.00709488
	46	33378	5	0.0118248
	52	29110	3	0.00709488
	56	26118	3142	7.43071
	59	24885	1	0.00236496
	60	24590	1509	3.56873
	61	24539	10	0.0236496
	81	18570	42	0.0993284
	91	17243	10	0.0236496
	92	17212	4	0.00945984
	96	16663	2	0.00472992
	103	15538	3	0.00709488
	110	13810	10	0.0236496
	118	12698	6	0.0141898
	130	12014	3	0.00709488
	131	11922	1	0.00236496
	147	10706	3	0.00709488
	148	10675	2	0.00472992
	151	10224	1	0.00236496
	154	9894	8	0.0189197
	155	9887	8	0.0189197
	161	9466	1	0.00236496
	194	7397	2	0.00472992
	202	6983	1	0.00236496
	209	6345	2	0.00472992
	217	6129	1	0.00236496
	224	5900	1	0.00236496
	229	5666	1	0.00236496
	241	5274	6	0.0141898
	244	5150	1	0.00236496
	252	4881	2	0.00472992
	255	4743	5	0.0118248
	303	3702	62	0.146628
	312	3572	24	0.0567591
	314	3555	1	0.00236496
	343	3162	1	0.00236496
	362	2934	1	0.00236496
	386	2652	1	0.00236496
	388	2642	3	0.00709488
	404	2488	38	0.0898685
	423	2239	1	0.00236496
	436	2140	1	0.00236496
	531	1419	4	0.00945984
	565	1259	33	0.0780437
	586	1169	6	0.0141898
	632	1021	7	0.0165547
	648	977	5	0.0118248
	761	719	3	0.00709488
	792	663	57	0.134803
	975	449	1	0.00236496
	1030	390	1	0.00236496
	1244	244	1	0.00236496
	1285	222	1	0.00236496
	1454	165	15	0.0354744
	1560	140	1	0.00236496
	1768	101	9	0.0212846
	2043	68	1	0.00236496
	2388	46	1	0.00236496
	2472	43	1	0.00236496
	2892	29	1	0.00236496
	3935	13	2	0.00472992
	4071	12	1	0.00236496
	4642	8	1	0.00236496
	6579	4	1	0.00236496
	7911	3	1	0.00236496
	7960	2	1	0.00236496
	8024	2	1	0.00236496
	8674	2	1	0.00236496
	9192	2	1	0.00236496
	9273	2	1	0.00236496
	9659	2	1	0.00236496
	9723	2	1	0.00236496
	10758	2	1	0.00236496
