## Supplemental Table S4 for "Transcriptome reconstruction and functional analysis of eukaryotic marine plankton communities via high-throughput metagenomics and metatranscriptomics"

### Sheet: Feuil1
Table S4 Potential interspecies associations detected in the MGT collection
MGT	Size, unigenes	TaxonomicallyAssigned Unigenes	PercentTaxonomicallyAssigned Unigenes	SubKingdom#1Number Unigenes	SubKingdom#1Percent Unigenes	SubKingdom#1	SubKingdom#2Number Unigenes	SubKingdom#2Percent Unigenes	SubKingdom#2	GlobalTaxonomicAffiliation
4	137550	95215	69.22	75495	79.29	Haptophyceae	6.91	6580	Stramenopiles	root;cellular organisms;Eukaryota;Haptophyceae
25	52253	39318	75.25	18739	47.66	Stramenopiles	40.45	15906	Haptophyceae	root;cellular organisms;Eukaryota
29	48249	24943	51.7	19652	78.79	Haptophyceae	7.78	1940	Cyanobacteria	root;cellular organisms;Eukaryota;Haptophyceae
34	39353	22740	57.78	6736	29.62	Alveolata	27.44	6240	Stramenopiles	root;cellular organisms;Eukaryota
36	38502	22549	58.57	14666	65.04	Stramenopiles	5.69	1282	Haptophyceae	root;cellular organisms;Eukaryota
39	37116	33228	89.52	24767	74.54	Stramenopiles	18.26	6066	Viridiplantae	root;cellular organisms;Eukaryota
61	24539	4353	17.74	3658	84.03	Opisthokonta	4.64	202	Stramenopiles	root;cellular organisms;Eukaryota;Opisthokonta;Metazoa;Eumetazoa;Bilateria
66	23371	17172	73.48	14190	82.63	Haptophyceae	4.3	738	Stramenopiles	root;cellular organisms;Eukaryota;Haptophyceae
71	21792	18632	85.5	13158	70.62	Proteobacteria	4.58	854	Bacteroidetes/Chlorobi group	root;cellular organisms;Bacteria
74	20616	14249	69.12	10932	76.72	Haptophyceae	13.77	1962	Stramenopiles	root;cellular organisms;Eukaryota;Haptophyceae
85	17568	10798	61.46	3810	35.28	Viridiplantae	22.99	2483	Haptophyceae	root;cellular organisms
86	17321	13698	79.08	5390	39.35	Alveolata	35.91	4919	Proteobacteria	root;cellular organisms
96	16663	8755	52.54	4373	49.95	Alveolata	15.05	1318	Haptophyceae	root;cellular organisms;Eukaryota
109	14689	11898	81	9450	79.43	Stramenopiles	4.23	503	Proteobacteria	root;cellular organisms;Eukaryota;Stramenopiles
112	13318	8306	62.37	4318	51.99	Opisthokonta	6.42	533	Stramenopiles	root;cellular organisms;Eukaryota
115	12923	11624	89.95	7663	65.92	Cyanobacteria	25.89	3010	Proteobacteria	root;cellular organisms;Bacteria
117	12859	11977	93.14	7599	63.45	Proteobacteria	18.47	2212	Chlamydiae/Verrucomicrobia group	root;cellular organisms;Bacteria
128	12153	6887	56.67	2986	43.36	Proteobacteria	9.96	686	Planctomycetes	root;cellular organisms;Bacteria
132	11894	10232	86.03	7996	78.15	Proteobacteria	14.42	1475	Actinobacteria	root;cellular organisms;Bacteria;Proteobacteria
135	11672	6565	56.25	1371	20.88	Cyanobacteria	19.5	1280	Proteobacteria	root;cellular organisms;Bacteria
136	11628	7703	66.25	5262	68.31	Alveolata	8.96	690	Stramenopiles	root;cellular organisms;Eukaryota
139	11413	6319	55.37	2539	40.18	Bacteroidetes/Chlorobi group	11.24	710	Cryptophyta	root;cellular organisms
141	11184	6116	54.69	5020	82.08	Opisthokonta	10.12	619	Bacteroidetes/Chlorobi group	root;cellular organisms;Eukaryota;Opisthokonta;Metazoa;Eumetazoa;Bilateria
146	10714	4454	41.57	3670	82.4	Opisthokonta	12.44	554	Proteobacteria	root;cellular organisms;Eukaryota;Opisthokonta;Metazoa;Eumetazoa;Bilateria;Protostomia;Ecdysozoa
152	10177	2530	24.86	2270	89.72	Stramenopiles	5.14	130	Alveolata	root;cellular organisms;Eukaryota;Stramenopiles;Bacillariophyta;Coscinodiscophyceae
168	9069	6481	71.46	4435	68.43	Proteobacteria	6.84	443	Planctomycetes	root;cellular organisms;Bacteria
176	8717	5411	62.07	1109	20.5	Cyanobacteria	14.32	775	Bacteroidetes/Chlorobi group	root;cellular organisms;Bacteria
180	8598	330	3.84	261	79.09	Opisthokonta	4.24	14	Rhizaria	root;cellular organisms;Eukaryota;Opisthokonta;Metazoa
183	8433	3654	43.33	2077	56.84	Proteobacteria	4.13	151	Actinobacteria	root;cellular organisms;Bacteria
188	8036	2437	30.33	843	34.59	Stramenopiles	34.1	831	Viridiplantae	root;cellular organisms;Eukaryota
193	7449	4414	59.26	1730	39.19	Stramenopiles	14.84	655	Alveolata	root;cellular organisms;Eukaryota
199	7050	3192	45.28	395	12.37	Opisthokonta	8.62	275	Stramenopiles	root;cellular organisms;Eukaryota
201	7006	1128	16.1	604	53.55	Alveolata	11.61	131	Haptophyceae	root;cellular organisms;Eukaryota
203	6961	5033	72.3	2489	49.45	unclassified Bacteria	5.68	286	Proteobacteria	root;cellular organisms;Bacteria
210	6327	4118	65.09	3044	73.92	Alveolata	16.29	671	Haptophyceae	root;cellular organisms;Eukaryota
214	6183	2128	34.42	1794	84.3	Stramenopiles	9.59	204	Alveolata	root;cellular organisms;Eukaryota;Stramenopiles;Bacillariophyta
219	6115	3600	58.87	2932	81.44	Alveolata	4.5	162	Rhizaria	root;cellular organisms;Eukaryota;Alveolata;Ciliophora;Intramacronucleata;Spirotrichea
229	5666	2184	38.55	1741	79.72	Stramenopiles	13.97	305	Opisthokonta	root;cellular organisms;Eukaryota;Stramenopiles;Bacillariophyta
230	5654	4190	74.11	2630	62.77	Planctomycetes	3.94	165	Proteobacteria	root;cellular organisms;Bacteria
238	5409	4773	88.24	3173	66.48	Proteobacteria	22.69	1083	Cyanobacteria	root;cellular organisms;Bacteria
241	5274	1736	32.92	1166	67.17	Proteobacteria	24.48	425	Opisthokonta	root;cellular organisms
242	5257	1362	25.91	736	54.04	Cyanobacteria	34.43	469	Opisthokonta	root;cellular organisms
247	5039	2992	59.38	960	32.09	Proteobacteria	14.34	429	Bacteroidetes/Chlorobi group	root;cellular organisms
249	4980	3882	77.95	1733	44.64	Chlamydiae/Verrucomicrobia group	11.46	445	Planctomycetes	root;cellular organisms;Bacteria
256	4737	2940	62.06	1042	35.44	Stramenopiles	21.39	629	Alveolata	root;cellular organisms;Eukaryota
257	4729	2839	60.03	703	24.76	Planctomycetes	13.38	380	Proteobacteria	root;cellular organisms
260	4688	1070	22.82	256	23.93	Alveolata	15.79	169	Stramenopiles	root;cellular organisms;Eukaryota
262	4631	4381	94.6	3692	84.27	Proteobacteria	7.24	317	Cyanobacteria	root;cellular organisms;Bacteria;Proteobacteria;Alphaproteobacteria
267	4470	921	20.6	595	64.6	Rhizaria	9.88	91	Alveolata	root;cellular organisms;Eukaryota
269	4436	1249	28.16	958	76.7	Opisthokonta	4.64	58	Proteobacteria	root;cellular organisms;Eukaryota;Opisthokonta
283	4039	667	16.51	475	71.21	Rhizaria	8.1	54	Opisthokonta	root;cellular organisms;Eukaryota
287	3910	2377	60.79	560	23.56	Haptophyceae	16.15	384	Stramenopiles	root;cellular organisms;Eukaryota
303	3702	1351	36.49	1117	82.68	Opisthokonta	8.66	117	Stramenopiles	root;cellular organisms;Eukaryota;Opisthokonta;Metazoa;Eumetazoa;Bilateria;Protostomia
305	3661	3241	88.53	1160	35.79	Bacteroidetes/Chlorobi group	31.5	1021	Proteobacteria	root;cellular organisms;Bacteria
306	3659	495	13.53	413	83.43	Opisthokonta	4.44	22	Alveolata	root;cellular organisms;Eukaryota;Opisthokonta;Metazoa;Eumetazoa
323	3472	1961	56.48	933	47.58	Alveolata	16.98	333	Caudovirales	root
324	3458	2216	64.08	729	32.9	Planctomycetes	11.15	247	Proteobacteria	root;cellular organisms
337	3233	2098	64.89	426	20.31	Gemmatimonadetes	15.97	335	Proteobacteria	root;cellular organisms;Bacteria
340	3183	2627	82.53	2027	77.16	Cyanobacteria	7.54	198	Viridiplantae	root;cellular organisms;Bacteria;Cyanobacteria
341	3176	2913	91.72	2580	88.57	Viridiplantae	5.29	154	Cyanobacteria	root;cellular organisms;Eukaryota;Viridiplantae;Chlorophyta;prasinophytes;Mamiellophyceae
347	3083	2465	79.95	1048	42.52	Cyanobacteria	21.78	537	Stramenopiles	root;cellular organisms
364	2923	2117	72.43	1503	71	Proteobacteria	5.15	109	Alveolata	root;cellular organisms;Bacteria
366	2910	1950	67.01	615	31.54	Haptophyceae	29.38	573	Amoebozoa	root;cellular organisms;Eukaryota
371	2840	1555	54.75	512	32.93	Haptophyceae	23.73	369	Alveolata	root;cellular organisms;Eukaryota
378	2768	1525	55.09	1304	85.51	Alveolata	6.36	97	Rhizaria	root;cellular organisms;Eukaryota;Alveolata;Ciliophora;Intramacronucleata;Spirotrichea
379	2765	2067	74.76	1496	72.38	Stramenopiles	3.68	76	Proteobacteria	root;cellular organisms;Eukaryota
390	2622	1875	71.51	767	40.91	Stramenopiles	7.89	148	Opisthokonta	root;cellular organisms;Eukaryota
394	2583	328	12.7	192	58.54	Stramenopiles	9.76	32	Haptophyceae	root;cellular organisms;Eukaryota
404	2488	1327	53.34	953	71.82	Alveolata	17.63	234	Opisthokonta	root;cellular organisms;Eukaryota
408	2431	1572	64.66	404	25.7	Planctomycetes	14.19	223	Proteobacteria	root;cellular organisms
414	2326	1689	72.61	424	25.1	Amoebozoa	12.85	217	Opisthokonta	root;cellular organisms;Eukaryota
416	2285	1529	66.91	1137	74.36	Stramenopiles	18.57	284	Alveolata	root;cellular organisms;Eukaryota
417	2271	629	27.7	523	83.15	Opisthokonta	7	44	Stramenopiles	root;cellular organisms;Eukaryota;Opisthokonta;Metazoa;Eumetazoa;Bilateria;Protostomia;Ecdysozoa;Panarthropoda;Arthropoda;Mandibulata;Pancrustacea
427	2222	531	23.9	297	55.93	Stramenopiles	18.64	99	Alveolata	root;cellular organisms;Eukaryota
436	2140	591	27.62	460	77.83	Alveolata	5.25	31	Rhizaria	root;cellular organisms;Eukaryota;Alveolata;Ciliophora
447	2058	1063	51.65	480	45.16	Alveolata	10.91	116	Opisthokonta	root;cellular organisms;Eukaryota
452	2013	195	9.69	90	46.15	Rhizaria	8.21	16	Opisthokonta	root;cellular organisms;Eukaryota
466	1926	225	11.68	73	32.44	Rhizaria	20	45	Opisthokonta	root;cellular organisms;Eukaryota
468	1908	277	14.52	240	86.64	Opisthokonta	4.69	13	Alveolata	root;cellular organisms;Eukaryota;Opisthokonta;Metazoa;Eumetazoa;Bilateria
470	1865	1787	95.82	1421	79.52	Proteobacteria	12.53	224	Chlamydiae/Verrucomicrobia group	root;cellular organisms;Bacteria;Proteobacteria;Alphaproteobacteria
485	1739	762	43.82	357	46.85	Haptophyceae	11.55	88	Stramenopiles	root;cellular organisms;Eukaryota
493	1681	1227	72.99	850	69.27	Cyanobacteria	12.55	154	Caudovirales	root;cellular organisms;Bacteria
495	1664	592	35.58	360	60.81	Stramenopiles	3.21	19	Alveolata	root;cellular organisms;Eukaryota
503	1628	437	26.84	53	12.13	Actinobacteria	11.44	50	Stramenopiles	root;cellular organisms
510	1575	728	46.22	428	58.79	Stramenopiles	3.16	23	Opisthokonta	root;cellular organisms;Eukaryota
513	1546	161	10.41	84	52.17	Opisthokonta	29.81	48	Alveolata	root;cellular organisms;Eukaryota
531	1419	475	33.47	371	78.11	Opisthokonta	5.05	24	Alveolata	root;cellular organisms;Eukaryota;Opisthokonta
532	1417	109	7.69	46	42.2	Alveolata	31.19	34	Opisthokonta	root;cellular organisms;Eukaryota
537	1404	791	56.34	691	87.36	Alveolata	4.42	35	Rhizaria	root;cellular organisms;Eukaryota;Alveolata;Ciliophora;Intramacronucleata;Spirotrichea
539	1400	1054	75.29	489	46.39	Stramenopiles	7.12	75	Alveolata	root;cellular organisms;Eukaryota
540	1392	1239	89.01	865	69.81	Stramenopiles	11.62	144	Proteobacteria	root;cellular organisms;Eukaryota
543	1371	613	44.71	164	26.75	Stramenopiles	19.25	118	Alveolata	root;cellular organisms;Eukaryota
546	1359	194	14.28	158	81.44	Opisthokonta	11.34	22	organismal metagenomes	root;cellular organisms;Eukaryota;Opisthokonta;Metazoa;Eumetazoa
547	1357	941	69.34	590	62.7	Stramenopiles	13.28	125	Proteobacteria	root;cellular organisms;Eukaryota
549	1353	402	29.71	151	37.56	Stramenopiles	12.94	52	Cyanobacteria	root;cellular organisms
550	1352	80	5.92	34	42.5	Alveolata	23.75	19	Opisthokonta	root;cellular organisms;Eukaryota
551	1331	912	68.52	670	73.46	Stramenopiles	6.8	62	Alveolata	root;cellular organisms;Eukaryota
560	1285	151	11.75	71	47.02	Alveolata	12.58	19	Proteobacteria	root;cellular organisms
566	1258	212	16.85	155	73.11	Stramenopiles	12.74	27	Opisthokonta	root;cellular organisms;Eukaryota
567	1258	202	16.06	165	81.68	Stramenopiles	5.45	11	Chlamydiae/Verrucomicrobia group	root;cellular organisms;Eukaryota;Stramenopiles;Bacillariophyta
572	1223	922	75.39	385	41.76	Stramenopiles	16.59	153	Alveolata	root;cellular organisms;Eukaryota
573	1223	248	20.28	147	59.27	Stramenopiles	25	62	Opisthokonta	root;cellular organisms;Eukaryota
582	1187	921	77.59	572	62.11	Planctomycetes	4.67	43	Proteobacteria	root;cellular organisms;Bacteria
584	1175	150	12.77	80	53.33	Opisthokonta	24.67	37	Alveolata	root;cellular organisms;Eukaryota
585	1175	157	13.36	99	63.06	Opisthokonta	29.94	47	Rhizaria	root;cellular organisms;Eukaryota
598	1132	324	28.62	279	86.11	Alveolata	4.63	15	Stramenopiles	root;cellular organisms;Eukaryota;Alveolata;Dinophyceae
608	1107	852	76.96	621	72.89	Proteobacteria	5.4	46	Stramenopiles	root;cellular organisms;Bacteria
609	1106	799	72.24	333	41.68	Actinobacteria	35.42	283	Proteobacteria	root;cellular organisms;Bacteria
616	1077	149	13.83	116	77.85	Alveolata	6.71	10	Haptophyceae	root;cellular organisms;Eukaryota;Alveolata;Dinophyceae
617	1077	658	61.1	374	56.84	Caudovirales	7.6	50	Proteobacteria	root
618	1077	971	90.16	810	83.42	Thaumarchaeota	4.53	44	Nitrospinae	root;cellular organisms;Archaea;Thaumarchaeota
623	1066	580	54.41	407	70.17	Stramenopiles	5.52	32	Alveolata	root;cellular organisms;Eukaryota
627	1044	752	72.03	368	48.94	Planctomycetes	8.91	67	ecological metagenomes	root;cellular organisms
628	1037	589	56.8	309	52.46	Euglenozoa	5.77	34	Alveolata	root;cellular organisms;Eukaryota
629	1027	984	95.81	369	37.5	Rhizaria	31.3	308	Opisthokonta	root;cellular organisms;Eukaryota
630	1027	480	46.74	204	42.5	Proteobacteria	15	72	Bacteroidetes/Chlorobi group	root;cellular organisms
631	1023	743	72.63	329	44.28	Caudovirales	14.67	109	Cyanobacteria	root
650	976	300	30.74	82	27.33	Stramenopiles	13	39	Viridiplantae	root;cellular organisms;Eukaryota
653	973	232	23.84	157	67.67	Stramenopiles	10.34	24	Opisthokonta	root;cellular organisms;Eukaryota
656	968	714	73.76	615	86.13	Stramenopiles	7.56	54	Haptophyceae	root;cellular organisms;Eukaryota;Stramenopiles;Bacillariophyta
657	967	603	62.36	102	16.92	prokaryotic environmental samples	14.26	86	Euryarchaeota	root
659	964	878	91.08	544	61.96	Chlamydiae/Verrucomicrobia group	8.77	77	Planctomycetes	root;cellular organisms;Bacteria
660	962	538	55.93	205	38.1	Proteobacteria	13.94	75	Cyanobacteria	root
673	930	691	74.3	320	46.31	Chlamydiae/Verrucomicrobia group	10.56	73	Planctomycetes	root;cellular organisms;Bacteria
676	923	194	21.02	153	78.87	Stramenopiles	10.82	21	Opisthokonta	root;cellular organisms;Eukaryota;Stramenopiles;Bacillariophyta
679	914	535	58.53	317	59.25	Stramenopiles	3.93	21	Alveolata	root;cellular organisms;Eukaryota
684	909	50	5.5	31	62	Alveolata	24	12	Opisthokonta	root;cellular organisms;Eukaryota
691	886	377	42.55	287	76.13	Alveolata	5.04	19	Stramenopiles	root;cellular organisms;Eukaryota;Alveolata
693	885	533	60.23	193	36.21	Stramenopiles	27.58	147	Proteobacteria	root;cellular organisms
696	883	652	73.84	414	63.5	Alveolata	24.54	160	Stramenopiles	root;cellular organisms;Eukaryota
698	873	792	90.72	652	82.32	Proteobacteria	5.93	47	Rhizaria	root;cellular organisms;Bacteria;Proteobacteria;Gammaproteobacteria;Alteromonadales
700	871	606	69.58	321	52.97	Chlamydiae/Verrucomicrobia group	6.11	37	Planctomycetes	root;cellular organisms;Bacteria
705	867	107	12.34	85	79.44	Opisthokonta	10.28	11	Rhizaria	root;cellular organisms;Eukaryota;Opisthokonta;Metazoa
706	853	230	26.96	188	81.74	Rhizaria	4.35	10	Opisthokonta	root;cellular organisms;Eukaryota;Rhizaria;Polycystinea
709	845	431	51.01	126	29.23	Caudovirales	9.28	40	Planctomycetes	root
711	843	411	48.75	128	31.14	Caudovirales	17.27	71	Proteobacteria	root
712	841	493	58.62	271	54.97	Proteobacteria	17.04	84	Opisthokonta	root;cellular organisms
714	836	603	72.13	255	42.29	Caudovirales	7.46	45	Proteobacteria	root
716	831	601	72.32	308	51.25	Chlamydiae/Verrucomicrobia group	8.32	50	Planctomycetes	root;cellular organisms;Bacteria
717	822	444	54.01	272	61.26	Caudovirales	4.28	19	Cyanobacteria	root
719	811	413	50.92	130	31.48	Cyanobacteria	25.42	105	Viridiplantae	root
724	797	511	64.12	352	68.88	Alveolata	6.85	35	Stramenopiles	root;cellular organisms;Eukaryota
727	793	183	23.08	68	37.16	Haptophyceae	9.29	17	Stramenopiles	root;cellular organisms
728	789	563	71.36	444	78.86	Haptophyceae	11.01	62	Cryptophyta	root;cellular organisms;Eukaryota;Haptophyceae;Phaeocystales
730	782	333	42.58	83	24.92	Stramenopiles	7.51	25	Mimiviridae	root
731	782	510	65.22	251	49.22	Caudovirales	10.39	53	Proteobacteria	root
735	777	97	12.48	49	50.52	Opisthokonta	24.74	24	Alveolata	root;cellular organisms;Eukaryota
738	770	423	54.94	245	57.92	Cyanobacteria	35.46	150	Stramenopiles	root;cellular organisms
743	764	512	67.02	274	53.52	Caudovirales	4.3	22	Cyanobacteria	root
755	726	674	92.84	477	70.77	Bacteroidetes/Chlorobi group	13.65	92	Proteobacteria	root;cellular organisms;Bacteria
759	721	150	20.8	72	48	Haptophyceae	8	12	Opisthokonta	root;cellular organisms;Eukaryota
760	720	524	72.78	343	65.46	Bacteroidetes/Chlorobi group	26.15	137	Stramenopiles	root;cellular organisms
770	705	366	51.91	87	23.77	Proteobacteria	22.4	82	ecological metagenomes	root
772	700	229	32.71	64	27.95	Phycodnaviridae	15.28	35	Viridiplantae	root
773	699	312	44.64	75	24.04	Alveolata	24.04	75	Stramenopiles	root;cellular organisms;Eukaryota
776	689	287	41.65	138	48.08	Stramenopiles	25.09	72	Haptophyceae	root;cellular organisms;Eukaryota
786	672	211	31.4	138	65.4	Stramenopiles	4.74	10	Opisthokonta	root;cellular organisms;Eukaryota
793	663	411	61.99	381	92.7	Haptophyceae	5.11	21	Stramenopiles	root;cellular organisms;Eukaryota;Haptophyceae;Phaeocystales
795	661	64	9.68	19	29.69	Alveolata	17.19	11	Opisthokonta	root;cellular organisms;Eukaryota
798	657	79	12.02	60	75.95	Stramenopiles	17.72	14	Opisthokonta	root;cellular organisms;Eukaryota;Stramenopiles
806	641	440	68.64	298	67.73	Spirochaetes	5.23	23	Proteobacteria	root;cellular organisms;Bacteria
814	630	145	23.02	69	47.59	Alveolata	18.62	27	Stramenopiles	root;cellular organisms;Eukaryota
817	628	292	46.5	112	38.36	Alveolata	7.53	22	Stramenopiles	root;cellular organisms;Eukaryota
820	627	447	71.29	345	77.18	Alveolata	9.84	44	Proteobacteria	root;cellular organisms;Eukaryota;Alveolata;Dinophyceae
822	626	476	76.04	390	81.93	Alveolata	7.35	35	Stramenopiles	root;cellular organisms;Eukaryota;Alveolata;Dinophyceae
824	625	170	27.2	25	14.71	Alveolata	12.94	22	Stramenopiles	root;cellular organisms
826	624	396	63.46	204	51.52	Proteobacteria	33.84	134	Bacteroidetes/Chlorobi group	root;cellular organisms;Bacteria
833	614	141	22.96	72	51.06	Alveolata	7.8	11	Haptophyceae	root;cellular organisms;Eukaryota
834	614	371	60.42	205	55.26	Stramenopiles	20.22	75	Opisthokonta	root;cellular organisms;Eukaryota
836	610	404	66.23	224	55.45	Planctomycetes	16.09	65	Cyanobacteria	root;cellular organisms;Bacteria
837	608	366	60.2	80	21.86	prokaryotic environmental samples	11.75	43	environmental samples	root
840	605	251	41.49	93	37.05	Spirochaetes	7.97	20	Amoebozoa	root;cellular organisms
842	599	416	69.45	272	65.38	Spirochaetes	5.77	24	Proteobacteria	root;cellular organisms;Bacteria
843	596	134	22.48	102	76.12	Alveolata	11.94	16	Opisthokonta	root;cellular organisms;Eukaryota;Alveolata;Dinophyceae
846	591	295	49.92	106	35.93	Caudovirales	21.69	64	Proteobacteria	root
857	578	394	68.17	287	72.84	Alveolata	9.64	38	Stramenopiles	root;cellular organisms;Eukaryota
869	553	93	16.82	53	56.99	Alveolata	17.2	16	Stramenopiles	root;cellular organisms;Eukaryota
872	550	390	70.91	191	48.97	unclassified Bacteria	7.44	29	Proteobacteria	root;cellular organisms;Bacteria
878	537	309	57.54	84	27.18	Proteobacteria	23.3	72	Caudovirales	root
882	530	87	16.42	37	42.53	Alveolata	18.39	16	Opisthokonta	root;cellular organisms;Eukaryota
896	517	342	66.15	243	71.05	Alveolata	13.74	47	Stramenopiles	root;cellular organisms;Eukaryota
903	512	235	45.9	92	39.15	Caudovirales	12.77	30	Rhizaria	root
904	512	485	94.73	332	68.45	Cyanobacteria	9.48	46	Stramenopiles	root;cellular organisms
906	510	260	50.98	88	33.85	Alveolata	21.54	56	Stramenopiles	root;cellular organisms;Eukaryota
911	507	386	76.13	319	82.64	Alveolata	7.51	29	Stramenopiles	root;cellular organisms;Eukaryota;Alveolata;Dinophyceae
914	505	370	73.27	192	51.89	Caudovirales	9.19	34	Haptophyceae	root
915	505	294	58.22	88	29.93	Stramenopiles	16.33	48	Haptophyceae	root;cellular organisms;Eukaryota
921	502	235	46.81	122	51.91	Alveolata	9.36	22	Stramenopiles	root;cellular organisms;Eukaryota
